# Monitoring of vaccine targets and interventions using global genome data: vaccines.watch

**DOI:** 10.1101/2025.06.13.659488

**Authors:** Sophia David, Khalil Abudahab, Natacha Couto, Wa Ode Dwi Daningrat, Corin Yeats, Alison Molloy, Philip M Ashton, Nabil-Fareed Alikhan, David M Aanensen, NIHR Global Health Research Unit on Genomics and enabling data for Surveillance of AMR

## Abstract

The expansion of pathogen genome sequencing into routine disease surveillance programmes is set to bring rapidly-growing volumes of increasingly structured data on a global scale. This has the potential to deliver exciting opportunities for accelerating vaccine development and monitoring. Here we present an interactive platform, vaccines.watch (https://vaccines.watch), which aims to support decision-making around vaccine formulations and roll-out by enabling interrogation of vaccine target diversity from global genome data. We have initially focused on targets included in existing or prospective multivalent polysaccharide-based vaccines for *Streptococcus pneumoniae*, *Klebsiella pneumoniae* (and related species) and *Acinetobacter baumannii*. The platform currently displays data for >100k high-quality genomes with geotemporal sampling information (post-2010), with new genomes assembled, analysed and incorporated on an ongoing basis (every 4 hours) as public data are newly deposited. Crucially, users can view vaccine target information in the broader context of genotypic variants (e.g. sequence types) and antimicrobial resistance markers. The platform also enables users to review the composite serotypes of pneumococcal vaccine formulations among the available genomes. For example, using data in vaccines.watch from 3 June 2025, we observed that serotypes included in the PCV13 and PCV21 formulations accounted for 36.2% (11,907/32,918) and 87.4% (28,764/32,918) of global public genomes, respectively. The platform also enables continuous review of the global genomic landscape of the included pathogens, enabling identification of gaps (e.g. in geographic coverage) that should be targeted with increased genomic surveillance. Indeed we demonstrate that substantial geographic gaps remain in the coverage of available genomes, with over half of countries contributing no genomes for each of the three pathogens. However, while caution in interpretation is important, as global representativeness of genome data grows, vaccines.watch is positioned to support different stages of the vaccine pipeline, from selection of target antigens to post-rollout monitoring of population changes.
