## Supplemental Table 1 for "Monitoring of vaccine targets and interventions using global genome data: vaccines.watch"

### Sheet: Sheet1
Table S1. QC thresholds applied to the public downloaded genomes.
Pathogen	Minimum base count (million)	No. of contigs	N50	Assembly length (Mb)	Ns per 100kb	GC content (%)	Tool for taxonomic classification	Accepted ENA taxon ID(s)	Accepted Speciator taxon ID(s)
A. baumannii	100	≤300	>25000	3.4-4.8	<=100	38.7-39.7	Speciator	470 (A. baumannii)	470 (A. baumannii)
K. pneumoniae species complex	100	≤400	>25000	4.7-6.7	<=100	56.1-58.0	Speciator	573 (K. pneumoniae), 1463165 (K. quasipneumoniae), 244366 (K. variicola), 2026240 (K. quasivariicola), 2489010 (K. africana)	573 (K. pneumoniae), 1463165 (K. quasipneumoniae), 244366 (K. variicola), 2026240 (K. quasivariicola), 2489010 (K. africana)
S. pneumoniae	20	≤175	>25000	1.8-2.4	<=100	39.3-39.9	Speciator	1313 (S. pneumoniae)	1313 (S. pneumoniae)
