## Supplemental Table 2 for "Monitoring of vaccine targets and interventions using global genome data: vaccines.watch"

### Sheet: Table Legend
Table S2. Curated list of AMR mechanisms by pathogen from AMRFinderPlus that are reported in vaccines.watch.

### Sheet: A. baumannii
Gene/Mutation	Antimicrobial class		Gene/Mutation removed from AMRFinderPlus output	Justification for removal	Reference
blaOXA-23	Carbapenem		blaOXA-51-like	Core gene not conferring resistance phenotype	DOI: 10.1128/JCM.01021-06
blaOXA-24	Carbapenem		ftsI_A515V	No experimental validation	DOI: 10.1099/mgen.0.000165
blaOXA-72	Carbapenem
blaNDM-1	Carbapenem
blaOXA-237	Carbapenem
blaOXA-58	Carbapenem
blaOXA-235	Carbapenem
blaOXA-225	Carbapenem
blaOXA-253	Carbapenem
blaOXA-252	Carbapenem
blaNDM-5	Carbapenem
blaOXA-239	Carbapenem
blaOXA-139	Carbapenem
blaOXA-207	Carbapenem
blaOXA-398	Carbapenem
blaKPC-2	Carbapenem
blaOXA-164	Carbapenem
blaOXA-420	Carbapenem
blaKPC-3	Carbapenem
blaVIM-1	Carbapenem
blaIMP-4	Carbapenem
blaNDM-6	Carbapenem
blaNDM-9	Carbapenem
blaOXA-96	Carbapenem
blaOXA-657	Carbapenem
blaIMP-14	Carbapenem
blaOXA-565	Carbapenem

### Sheet: K. pneumoniae SC
Gene/Mutation	Antimicrobial class			Gene/Mutation removed from AMRFinderPlus output	Justification for removal	Reference
blaCTX-M	3rd generation cephalosporins			Curation via Kleborate
blaCTX-M-1	3rd generation cephalosporins
blaCTX-M-15	3rd generation cephalosporins
blaKPC	Carbapenems, 3rd generation cephalosporins
blaKPC-2	Carbapenems, 3rd generation cephalosporins
blaNDM	Carbapenems, 3rd generation cephalosporins
blaKPC-3	Carbapenems, 3rd generation cephalosporins
blaNDM-1	Carbapenems, 3rd generation cephalosporins
blaOXA-48	Carbapenems
blaNDM-5	Carbapenems, 3rd generation cephalosporins
blaSHV-12	3rd generation cephalosporins
blaCTX-M-65	3rd generation cephalosporins
blaOXA-232	Carbapenems
blaCTX-M-14	3rd generation cephalosporins
blaOXA-181	Carbapenems
blaDHA	3rd generation cephalosporins
blaDHA-1	3rd generation cephalosporins
blaCMY	3rd generation cephalosporins
blaCTX-M-2	3rd generation cephalosporins
blaCTX-M-3	3rd generation cephalosporins
blaVIM	Carbapenems, 3rd generation cephalosporins
blaNDM-7	Carbapenems, 3rd generation cephalosporins
blaCMY-6	3rd generation cephalosporins
blaIMP	Carbapenems, 3rd generation cephalosporins
blaCTX-M-27	3rd generation cephalosporins
blaVIM-1	Carbapenems, 3rd generation cephalosporins
blaCMY-2	3rd generation cephalosporins
blaCMY-4	3rd generation cephalosporins
blaCTX-M-55	3rd generation cephalosporins
blaSHV-2	3rd generation cephalosporins
blaFOX	3rd generation cephalosporins
blaFOX-5	3rd generation cephalosporins
blaNDM-4	Carbapenems, 3rd generation cephalosporins
blaIMP-4	Carbapenems, 3rd generation cephalosporins
blaVEB	3rd generation cephalosporins
blaVIM-4	Carbapenems, 3rd generation cephalosporins
blaCMY-16	3rd generation cephalosporins
blaIMP-6	Carbapenems, 3rd generation cephalosporins
blaIMP-1	Carbapenems, 3rd generation cephalosporins
blaSHV-38	3rd generation cephalosporins
blaCTX-M-9	3rd generation cephalosporins
blaSHV-5	3rd generation cephalosporins
blaVEB-1	3rd generation cephalosporins
blaOXA-245	Carbapenems
blaSHV-2A	3rd generation cephalosporins
blaSHV-7	3rd generation cephalosporins
blaTEM-26	3rd generation cephalosporins
blaCTX-M-63	3rd generation cephalosporins
blaOXA-244	Carbapenems
blaSHV-31	3rd generation cephalosporins
blaKPC-4	Carbapenems, 3rd generation cephalosporins
blaVEB-5	3rd generation cephalosporins
blaGES	3rd generation cephalosporins
blaKPC-31	3rd generation cephalosporins
blaCTX-M-8	3rd generation cephalosporins
blaNDM-23	Carbapenems, 3rd generation cephalosporins
blaVIM-2	Carbapenems, 3rd generation cephalosporins
blaGES-5	Carbapenems, 3rd generation cephalosporins
blaKPC-33	3rd generation cephalosporins
blaTEM-169	3rd generation cephalosporins
blaNDM-6	Carbapenems, 3rd generation cephalosporins
blaCTX-M-24	3rd generation cephalosporins
blaKPC-12	Carbapenems, 3rd generation cephalosporins
blaCTX-M-33	Carbapenems, 3rd generation cephalosporins
blaCMY-13	3rd generation cephalosporins
blaACC-1	3rd generation cephalosporins
blaTEM-15	3rd generation cephalosporins
blaTEM-12	3rd generation cephalosporins
blaVIM-27	Carbapenems, 3rd generation cephalosporins
blaVIM-19	Carbapenems, 3rd generation cephalosporins
blaKPC-23	Carbapenems, 3rd generation cephalosporins
blaOXA-484	Carbapenems
blaOXA-162	Carbapenems
blaVEB-9	3rd generation cephalosporins
blaTEM-155	3rd generation cephalosporins
blaOXA-17	3rd generation cephalosporins
blaGES-2	Carbapenems, 3rd generation cephalosporins
blaNDM-9	Carbapenems, 3rd generation cephalosporins
blaKPC-5	Carbapenems, 3rd generation cephalosporins
blaSHV-106	3rd generation cephalosporins
blaIMP-11	Carbapenems, 3rd generation cephalosporins
blaVIM-24	Carbapenems, 3rd generation cephalosporins
blaKPC-67	Carbapenems, 3rd generation cephalosporins
blaGES-24	Carbapenems, 3rd generation cephalosporins
blaKPC-8	Carbapenems, 3rd generation cephalosporins
blaIMP-14	Carbapenems, 3rd generation cephalosporins
blaCTX-M-220	3rd generation cephalosporins
blaCTX-M-40	3rd generation cephalosporins
blaTEM-10	3rd generation cephalosporins
blaTEM-3	3rd generation cephalosporins
blaTEM-19	3rd generation cephalosporins
blaCTX-M-98	3rd generation cephalosporins
blaCTX-M-12	3rd generation cephalosporins
blaCTX-M-25	3rd generation cephalosporins
blaCTX-M-71	3rd generation cephalosporins
blaCTX-M-209	3rd generation cephalosporins
blaDHA-7	3rd generation cephalosporins
blaNDM-19	Carbapenems, 3rd generation cephalosporins
blaIMP-19	Carbapenems, 3rd generation cephalosporins
blaIMP-8	Carbapenems, 3rd generation cephalosporins
blaDHA-25	3rd generation cephalosporins
blaCTX-M-173	3rd generation cephalosporins
blaCTX-M-39	3rd generation cephalosporins
blaKPC-66	3rd generation cephalosporins
blaCTX-M-32	3rd generation cephalosporins
blaTEM-52	3rd generation cephalosporins
blaVIM-29	Carbapenems, 3rd generation cephalosporins
blaKPC-56	Carbapenems, 3rd generation cephalosporins
blaKPC-36	Carbapenems, 3rd generation cephalosporins
blaKPC-65	Carbapenems, 3rd generation cephalosporins
blaOXA-204	Carbapenems
blaCTX-M-62	3rd generation cephalosporins
blaPER-7	3rd generation cephalosporins
blaTEM-24	3rd generation cephalosporins
blaTEM-191	3rd generation cephalosporins
blaOXA-163	3rd generation cephalosporins
blaKPC-68	3rd generation cephalosporins
blaCTX-M-96	3rd generation cephalosporins
blaACC-4	3rd generation cephalosporins
blaCMY-8b	3rd generation cephalosporins
blaCTX-M-115	3rd generation cephalosporins
blaDHA-15	3rd generation cephalosporins
blaCTX-M-199	3rd generation cephalosporins
blaGES-9	3rd generation cephalosporins
blaIMP-27	Carbapenems, 3rd generation cephalosporins
blaKPC-38	Carbapenems, 3rd generation cephalosporins
blaNDM-29	Carbapenems, 3rd generation cephalosporins
blaKPC-29	Carbapenems, 3rd generation cephalosporins
blaVIM-5	Carbapenems, 3rd generation cephalosporins
blaVIM-26	Carbapenems, 3rd generation cephalosporins
blaIMP-26	Carbapenems, 3rd generation cephalosporins
blaKPC-18	Carbapenems, 3rd generation cephalosporins
blaVIM-12	Carbapenems, 3rd generation cephalosporins
blaOXA-427	Carbapenems
blaCTX-M-36	3rd generation cephalosporins
blaCTX-M-143	3rd generation cephalosporins
blaBEL-1	3rd generation cephalosporins
blaCMY-42	3rd generation cephalosporins
blaVEB-6	3rd generation cephalosporins
blaCMY-140	3rd generation cephalosporins
blaCTX-M-35	3rd generation cephalosporins
blaKPC-39	3rd generation cephalosporins
blaCMY-30	3rd generation cephalosporins
blaKPC-51	3rd generation cephalosporins
blaGES-3	3rd generation cephalosporins
blaVEB-3	3rd generation cephalosporins
blaKPC-70	3rd generation cephalosporins
blaCTX-M-58	3rd generation cephalosporins
blaSHV-120	3rd generation cephalosporins
blaSHV-24	3rd generation cephalosporins
blaCTX-M-132	3rd generation cephalosporins
blaCTX-M-26	3rd generation cephalosporins
blaVEB-17	3rd generation cephalosporins
blaKLUC-2	3rd generation cephalosporins
blaCTX-M-64	3rd generation cephalosporins
blaCTX-M-163	3rd generation cephalosporins
blaSHV-134	3rd generation cephalosporins
blaCTX-M-90	3rd generation cephalosporins
blaKPC-49	3rd generation cephalosporins
blaKPC-52	3rd generation cephalosporins
blaKPC-69	3rd generation cephalosporins
blaPER-1	3rd generation cephalosporins
blaCMY-43	3rd generation cephalosporins
blaDHA-6	3rd generation cephalosporins

### Sheet: S. pneumoniae
Gene/Mutation	Antimicrobial class		Gene/Mutation removed from AMRFinderPlus output	Justification for removal	Reference
pbp2x	Beta-lactam		blaTEM-171	Never detected in SPN
pbp2b	Beta-lactam
pbp1a	Beta-lactam
blaZ	Beta-lactam
