## Supplemental Table 3 for "Monitoring of vaccine targets and interventions using global genome data: vaccines.watch"

### Sheet: Sheet1
Table S3. Overview of the Illumina paired-end entries available in the International Nucleotide Sequence Database Collaboration (INSDC) databases as of 3 June 2025. The genome data are filtered in a series of steps, depicted from left to right in the table, with the numbers in each column representing a subset of those from the previous column. A live updated table can be viewed at: https://vacci…
Pathogen	ENA entries (run accessions)	Illumina paired-end entries	Filtered entries1	Entries with geotemporal data2	Entries available for download in SRA	Unique entries per sample3	Assembled genomes	Genomes with verified species	Genomes that passed QC	Genomes with collection date post-2010	Genomes with typable loci (Kaptive)
All pathogens	329693	301502	298419	136873	136852	129028	123223	122367	118891	102240	NA
A. baumannii	42771	35406	34229	22075	22056	21344	20748	20558	20000	18711	18428
K. pneumoniae species complex	115375	101598	100229	61198	61196	56446	55006	54582	52844	50611	49035
S. pneumoniae	171547	164498	163961	53600	53600	51238	47469	47227	46047	32918	NA
1. Entries (runs) are filtered to include only those with two FASTQ files, ≥20x mean coverage (via assessment of the "base_count" field) and those associated with a single sample accession.
2. Entries (runs) are filtered to include those with a collection date that is decodable to at least the year and a sampling location that is decodable to at least the country level.
3. Entries (runs) are filtered to ensure only one run per sample accession is included (selecting the run with the highest number of bases via assessment of the "base_count" field).
